# Topoisomerases I and II facilitate condensin DC translocation to organize and repress X chromosomes in *C. elegans*

**DOI:** 10.1101/2021.11.30.470639

**Authors:** Ana Karina Morao, Jun Kim, Daniel Obaji, Siyu Sun, Sevinc Ercan

## Abstract

Condensin complexes are evolutionarily conserved molecular motors that translocate along DNA and form loops. While condensin-mediated DNA looping is thought to direct the chain-passing activity of topoisomerase II to separate sister chromatids, it is not known if topological constraints in turn regulate loop formation *in vivo*. Here we applied auxin inducible degradation of topoisomerases I and II to determine how DNA topology affects the translocation of an X chromosome specific condensin that represses transcription for dosage compensation in *C. elegans* (condensin DC). We found that both topoisomerases colocalize with condensin DC and control its movement at different genomic scales. TOP-2 depletion hindered condensin DC translocation over long distances, resulting in accumulation around its X-specific recruitment sites and shorter Hi-C interactions. In contrast, TOP-1 depletion did not affect long-range spreading but resulted in accumulation of condensin DC within expressed gene bodies. Both TOP-1 and TOP-2 depletions resulted in X chromosome transcriptional upregulation indicating that condensin DC translocation at both scales is required for its function in gene repression. Together the distinct effects of TOP-1 and TOP-2 on condensin DC distribution revealed two distinct modes of condensin DC association with chromatin: long-range translocation that requires decatenation/unknotting of DNA and short-range translocation across genes that requires resolution of transcription-induced supercoiling.
