## Supplementary material for "Topoisomerases I and II facilitate condensin DC translocation to organize and repress X chromosomes in *C. elegans*": Table S3

### Sheet: Primers
Target / purpose	F primer	R primer	Forward Sequence	Reverse Sequence	Product Size (bp)
crRNA from IDT to cut at 3' end of dpy-27 (R13G10.1)	LS37		ACACGGCGTTGAACGACAAT
external-external primers to detect insertion at 3' end of dpy-27	LS40F	LS40R	TGGACAGTACGTGATGCAAAG	CGATGAGCCAGTAAGAAGACG	348 bp in WT, 1212 bp in insertion
primers to amplify degron-GFP tag from pLZ29	AM04	AM20	atgcctaaagatccagccaa	tcatttgtaaagttcatcca	852
primers to amplify degron-GFP from pLZ29 with homology arms to tag DPY-27 C-terminus	AM21F	AM21R	GTAAGAAGACGTCCGCGTCGTCAAGTTGAAGAGGAAGATGAAGAGGATGAATTGATCGAAGAAGCAACTCCATCTCCACCACCAATCGTCGTCCAACGTCGCGTGCGAAGAAGCAGACATgggggaggaggatcgatgcctaaagatccagccaa	agctagacgaatattaaaaaatacaagcttgaaagaaagttggtctcattttttggatttttcacaaagttttcttttttttttcaaaatttagtttaaaatatattacttcaattcatttgtaaagttcatcca
primers to amplify degron-GFP from pLZ29 with homology arms to tag TOP-2 C-terminus	AM22F	AM22R	aaatgtaattatttcagCGGAAGAGCTCGCAAGGCGCCACCAACTTACGACGTGGATTCAGGATCCGACTCCGACCAGCCAAAGAAGAAGAGGGGACGCGTCGTCGACTCCGACTCGGATgggggaggaggatcgatgcctaaagatccagccaa	atatacgggatgatttgggggaggatggggatggttgagatcgttaaaacgattttaaaatgattggaaagaaaataaattagaaacacttaaggaaggtgggaaacaaattaattcatttgtaaagttcatcca
external-external primers to detect insertion at 3' end of top-2	SS02F	SS02R	GTAAGATTTCCTCTGTAATTTCTTC	CCCTAATTTCTACATTTTTCTTCAA	1209 bp WT, 2073 bp insertion
crRNA from IDT to cut at 3' end of top-2 (K12D12.1)	AM30		CTTCTTTGGCTGATCCGAAT
crRNA from IDT to cut at 3' end of top-1 (M01E5.5)	AM56		CATGACAAACTCGTCGGATG
primers to amplify degron-GFP from pLZ29 with homology arms to tag TOP-1 C-terminus	AM57F	AM57R	accgacactctagatccccattaaaatcgattttatttccagGTCTTCACCAAAACTCACCGTGAGAAATTCCGTTGGGCCATCGACATGACAAACTCGTCGGATGAAGAATACGTCTTCgggggaggaggatcgatgcctaaagatccagccaa	aaaggtgtgtgtaacaatcacagtcgagagtccgagaaaaaacaaaaaaagaaagagaaaatggatcagaaattaaggaaaaaagtgcagaaaaaagaaaaaaaacgactaaattgactttcatttgtaaagttcatcca
external-external primers to detect insertion at 3' end of top-1	AM58F	AM58R	accgacactctagatcccca	tgtaacaatcacagtcgagagt	231 bp in WT, 1098 bp in insertion
