## Supplementary material for "Topoisomerases I and II facilitate condensin DC translocation to organize and repress X chromosomes in *C. elegans*": Table S4

### Sheet: ChIP
GEO #	Data name	Sequencing ID	Input ID	Input GEO #	Strain	Stage	Target	Antibody	Spiked-in	Mapped Reads ChIP	Mapped Reads Input
GSM5686814	TOP2-GFP_MDX53_emb_ext366_AKM17_input_AKM20	AKM17	AKM20	GSM5686857	MDX53 (top-2::GFP)	emb	TOP-2::GFP	ab290	no	18,231,334	15,505,454
GSM5686815	TOP2-GFP_MDX53_emb_ext390_AKM98_input_AKM91	AKM98	AKM91	GSM5686855	MDX53 (top-2::GFP)	emb	TOP-2::GFP	ab290	no	14,820,128	14,702,563
GSM5686812	TOP2-GFP_MDX53_L2-L3_ext374_AKM40_input_AKM41	AKM40	AKM41	GSM5686856	MDX53 (top-2::GFP)	L2/L3	TOP-2::GFP	ab290	no	15,173,347	35,201,394
GSM5686813	TOP2-GFP_MDX53_L2-L3_ext458_AKM231_input_AKM234	AKM231	AKM234	GSM5686843	MDX53 (top-2::GFP)	L2/L3	TOP-2::GFP	ab290	no	15,603,499	18,904,530
GSM5686808	TOP2-GFP_AM09_adults_ext387_AM89_input_AM90	AM89	AM90	GSM5686858	AM09 (glp-1;MDX53)	adults	TOP-2::GFP	ab290	no	7,545,844	11,308,329
GSM5686809	TOP2-GFP_AM09_adults_ext403_AKM140_input_AKM143	AKM140	AKM143	GSM5686859	AM09 (glp-1;MDX53)	adults	TOP-2::GFP	ab290	no	11,858,582	13,225,518
GSM5686818	TOP2_AM01_1h-no_auxin_L2/L3_ext410_AKM149_input_AKM156	AKM149	AKM156	GSM5686822	AM01 (dpy-27::degron::GFP)/RW20022	L2/L3	TOP-2	2314A	yes	C. elegans: 15,814,449; C. briggsae: 650,508	C. elegans: 7,676,180; C. briggsae: 2,378,006
GSM5686820	TOP2_AM01_1h_auxin_L2/L3_ext411_AKM150_input_AKM157	AKM150	AKM157	GSM5686823	AM01 (dpy-27::degron::GFP)/RW20022	L2/L3	TOP-2	2314A	yes	C. elegans: 13,109,696; C. briggsae: 600,696	C. elegans: 4,498,090; C. briggsae: 2,431,824
GSM5686819	TOP2_AM01_1h-no_auxin_L2/L3_ext459_AKM232_input_AKM235	AKM232	AKM235	GSM5686824	AM01 (dpy-27::degron::GFP)	L2/L3	TOP-2	2314A	no	20,215,330	13,166,060
GSM5686821	TOP2_AM01_1h_auxin_L2/L3_ext460_AKM233_input_AKM236	AKM233	AKM236	GSM5686825	AM01 (dpy-27::degron::GFP)	L2/L3	TOP-2	2314A	no	15,556,954	12,441,566
GSM5686810	TOP2-GFP_LS05xMDX53_L2-L3_ext461_AKM250_input_AKM243	AKM250	AKM243	GSM5686841	LS05 (rex-8 insertion); MDX53	L2/L3	TOP-2::GFP	ab290	no	6,058,085	3,456,384
GSM5686811	TOP2-GFP_LS05xMDX53_L2-L3_ext462_AKM251_input_AKM244	AKM251	AKM244	GSM5686842	LS05 (rex-8 insertion); MDX53	L2/L3	TOP-2::GFP	ab290	no	9,829,081	13,665,800
GSM5686816	TOP2-GFP_SEA03xMDX53_L2-L3_ext463_AKM252_AKM245	AKM252	AKM245	GSM5686844	SEA03 (rex-41 deletion);MDX53	L2/L3	TOP-2::GFP	ab290	no	11,994,373	15,235,613
GSM5686817	TOP2-GFP_SEA03xMDX53_L2-L3_ext464_AKM253_AKM246	AKM253	AKM246	GSM5686845	SEA03 (rex-41 deletion);MDX53	L2/L3	TOP-2::GFP	ab290	no	7,334,298	13,684,225
GSM5686806	TOP1-GFP_AM05_L2-L3_AKM137_ext401_input_AKM141	AKM137	AKM141	GSM5686826	AM05 (top-1::degron::GFP)	L2/L3	TOP-1::degron::GFP	ab290	no	14,012,242	19,007,779
GSM5686807	TOP1-GFP_AM05_L2-L3_AKM138_ext402_input_AKM142	AKM138	AKM142	GSM5686827	AM05 (top-1::degron::GFP)	L2/L3	TOP-1::degron::GFP	ab290	no	13,638,738	21,583,141
GSM5686781	8WG16_SS01A_1h_auxin_L2/L3_ext394_AKM101_input_AKM94	AKM101	AKM94	GSM5686847	SS01A (top-2::degron::GFP)/RW20022	L2/L3	RNA Pol-II	ab817	yes	C. elegans: 11,101,223; C. briggsae: 2,262,723	C. elegans: 11,304,853, C. briggsae: 3,137,382
GSM5686782	8WG16_SS01A_1h_auxin_L2/L3_ext397_AKM107_input_AKM97	AKM107	AKM97	GSM5686848	SS01A (top-2::degron::GFP)/RW20022	L2/L3	RNA Pol-II	ab817	yes	C. elegans: 14,066,148; C. briggsae:421,892	C. elegans: 13,372,208; C. briggsae: 677,231
GSM5686783	8WG16_SS01A_1h_auxin_L2/L3_ext406_AKM146_input_AKM155	AKM146	AKM155	GSM5686850	SS01A (top-2::degron::GFP)/RW20022	L2/L3	RNA Pol-II	ab817	yes	C. elegans: 8,905,959; C. briggsae: 1,768,338	C. elegans: 10,880,597; C.briggsae: 3,476,023
GSM5686775	8WG16_CA1200_1h-no_auxin_L2/L3_ext414_AKM158_input_AKM172	AKM158	AKM172	GSM5686833	CA1200	L2/L3	RNA Pol-II	ab817	yes	C. elegans: 9,459,112; C. briggsae: 3,169,819	C. elegans: 6,020,279 ; C. briggsae: 6,173,615
GSM5686777	8WG16_CA1200_1h_auxin_L2/L3_ext415_AKM159_input_AKM173	AKM159	AKM173	GSM5686834	CA1200	L2/L3	RNA Pol-II	ab817	yes	C. elegans: 3,571,211 ; C. briggsae: 1,296,759	C. elegans: 6,302,734 ; C. briggsae: 5,483,258
GSM5686776	8WG16_CA1200_1h-no_auxin_L2/L3_ext466_AKM255_input_AKM248	AKM255	AKM248	GSM5686839	CA1200	L2/L3	RNA Pol-II	Millipore 05-952-I	no	8,525,052	12,290,246
GSM5686778	8WG16_CA1200_1h_auxin_L2/L3_ext467_AKM256_input_AKM249	AKM256	AKM249	GSM5686840	CA1200	L2/L3	RNA Pol-II	Millipore 05-952-I	no	5,749,239	12,607,033
GSM5686773	8WG16_AM05_1h_auxin_L2/L3_ext455_AKM163_input_AKM179	AKM163	AKM179	GSM5686829	AM05 (top-1::degron::GFP)	L2/L3	RNA Pol-II	Millipore 05-952-I	yes	C. elegans: 13,219,827; C. briggsae: 2,332,663	C. elegans: 11,653,001; C. briggsae: 1,951,506
GSM5686774	8WG16_AM05_1h_auxin_L2/L3_ext469_AKM262_input_AKM265	AKM262	AKM265	GSM5686832	AM05 (top-1::degron::GFP)	L2/L3	RNA Pol-II	Millipore 05-952-I	no	8,167,552	10,684,334
GSM5686779	8WG16_LS05xMDX53_L2/L3_ext461_AKM274_input_AKM243	AKM274	AKM243	GSM5686841	LS05 (rex-8 insertion); MDX53	L2/L3	RNA Pol-II	Millipore 05-952-I	no	12,946,122	3,456,384
GSM5686780	8WG16_LS05xMDX53_L2/L3_ext462_AKM276_input_AKM244	AKM276	AKM244	GSM5686842	LS05 (rex-8 insertion); MDX53	L2/L3	RNA Pol-II	Millipore 05-952-I	no	18,923,582	13,665,800
GSM5686796	DPY27_SS01A_1h-no_auxin_L2/L3_ext392_AKM102_input_AKM92	AKM102	AKM92	GSM5686846	SS01A (top-2::degron::GFP)/RW20022	L2/L3	DPY-27	JL001	yes	C. elegans: 11,145,144; C. briggsae: 1,400,093	C. elegans: 10,799,740; C. briggsae: 2,668,598
GSM5686798	DPY27_SS01A_1h_auxin_L2/L3_ext394_AKM104_input_AKM94	AKM104	AKM94	GSM5686847	SS01A (top-2::degron::GFP)/RW20022	L2/L3	DPY-27	JL001	yes	C. elegans: 12,733,014 ;C. briggsae: 1,360,370	C. elegans: 11,304,853, C. briggsae: 3,137,382
GSM5686797	DPY27_SS01A_1h-no_auxin_L2/L3_ext404_AKM147_input_AKM153	AKM147	AKM153	GSM5686849	SS01A (top-2::degron::GFP)/RW20022	L2/L3	DPY-27	JL001	yes	C. elegans: 12,392,243; C. briggsae: 859,283	C. elegans: 14,460,933, C. briggsae: 2,984,206
GSM5686799	DPY27_SS01A_1h_auxin_L2/L3_ext406_AKM148_input_AKM155	AKM148	AKM155	GSM5686850	SS01A (top-2::degron::GFP)/RW20022	L2/L3	DPY-27	JL001	yes	C. elegans: 14,626,143; C. briggsae: 1,209,199	C. elegans: 10,880,597; C.briggsae: 3,476,023
GSM5686788	DPY27_AM05_1h-no_auxin_L2/L3_ext425_AKM170_input_AKM178	AKM170	AKM178	GSM5686828	AM05 (top-1::degron::GFP)/RW20022	L2/L3	DPY-27	JL001	yes	C. elegans: 10,444,770 ; C. briggsae: 1,175,587	C. elegans: 11,653,001; C. briggsae: 1,951,506
GSM5686790	DPY27_AM05_1h_auxin_L2/L3_ext426_AKM171_input_AKM179	AKM171	AKM179	GSM5686829	AM05 (top-1::degron::GFP)/RW20022	L2/L3	DPY-27	JL001	yes	C. elegans: 10,410,614 ; C. briggsae: 1,423,824	C. elegans: 8,944,709; C. briggsae: 2,552,681
GSM5686789	DPY27_AM05_1h-no_auxin_L2/L3_ext454_AKM239_input_AKM241	AKM239	AKM241	GSM5686830	AM05 (top-1::degron::GFP)	L2/L3	DPY-27	JL001	no	9,093,844	6,808,869
GSM5686791	DPY27_AM05_1h_auxin_L2/L3_ext455_AKM240_input_AKM242	AKM240	AKM242	GSM5686831	AM05 (top-1::degron::GFP)	L2/L3	DPY-27	JL001	no	5,148,716	5,221,444
GSM5686801	DPY27_SS02_1h-no_auxin_L2/L3_ext456_AKM218_input_AKM222	AKM218	AKM222	GSM5686853	SS02 (top-1::degron::GFP; top-2::degron::GFP)	L2/L3	DPY-27	JL001	yes	C. elegans: 9,440,052; C. briggsae: 3,141,636	C. elegans: 6,931,938; C. briggsae: 3,304,311
GSM5686803	DPY27_SS02_1h_auxin_L2/L3_ext457_AKM219_input_AKM223	AKM219	AKM223	GSM5686854	SS02 (top-1::degron::GFP; top-2::degron::GFP)	L2/L3	DPY-27	JL001	yes	C. elegans: 9,491,133; C. briggsae: 3,363,809	C. elegans: 6,414,522; C. briggsae: 4,013,101
GSM5686800	DPY27_SS02_1h-no_auxin_L2/L3_ext427_AKM220_input_AKM180	AKM220	AKM180	GSM5686851	SS02 (top-1::degron::GFP; top-2::degron::GFP)	L2/L3	DPY-27	JL001	yes	C. elegans: 13,981,091; C. briggsae: 926,662	C. elegans: 12,319,834; C. briggsae: 1,168,530
GSM5686802	DPY27_SS02_1h_auxin_L2/L3_ext428_AKM221_input_AKM181	AKM221	AKM181	GSM5686852	SS02 (top-1::degron::GFP; top-2::degron::GFP)	L2/L3	DPY-27	JL001	yes	C. elegans: 14,236,412; C. briggsae: 1,351,122	C. elegans: 11,809,675; C. briggsae: 2,075,030
GSM5686792	DPY27_CA1200_1h-no_auxin_L2/L3_ext437_AKM188_input_AKM194	AKM188	AKM194	GSM5686835	CA1200	L2/L3	DPY-27	JL001	no	7,267,354	2,165,554
GSM5686793	DPY27_CA1200_1h_auxin_L2/L3_ext438_AKM189_input_AKM195	AKM189	AKM195	GSM5686836	CA1200	L2/L3	DPY-27	JL001	no	5,129,001	1,764,171
GSM5686794	DPY27_CA1200_1h-no_auxin_L2/L3_ext440_AKM210_input_AKM196	AKM210	AKM196	GSM5686837	CA1200	L2/L3	DPY-27	JL001	no	12,473,058	17,113,878
GSM5686795	DPY27_CA1200_1h_auxin_L2/L3_ext441_AKM211_input_AKM197	AKM211	AKM197	GSM5686838	CA1200	L2/L3	DPY-27	JL001	no	12,310,673	18,657,969
GSM5686784	DPY27_AM01_1h-no_auxin_L2/L3_ext410_AKM151_input_AKM156	AKM151	AKM156	GSM5686822	AM01 (dpy-27::degron::GFP)	L2/L3	DPY-27	JL001	no	9,110,587	C. elegans: 7,676,180; C. briggsae: 2,378,006
GSM5686786	DPY27_AM01_1h_auxin_L2/L3_ext411_AKM152_input_AKM157	AKM152	AKM157	GSM5686823	AM01 (dpy-27::degron::GFP)	L2/L3	DPY-27	JL001	no	9,435,435	C. elegans: 4,498,090; C. briggsae: 2,431,824
GSM5686785	DPY27_AM01_1h-no_auxin_L2/L3_ext459_AKM229_input_AKM235	AKM229	AKM235	GSM5686824	AM01 (dpy-27::degron::GFP)	L2/L3	DPY-27	JL001	no	14,677,842	13,166,060
GSM5686787	DPY27_AM01_1h_auxin_L2/L3_ext460_AKM230_input_AKM236	AKM230	AKM236	GSM5686825	AM01 (dpy-27::degron::GFP)	L2/L3	DPY-27	JL001	no	12,750,494	12,441,566
GSM5686804	IgG_LS05xMDX53_L2/L3_ext461_AKM275_input_AKM243	AKM275	AKM243	GSM5686841	LS05 (rex-8 insertion); MDX53	L2/L3	IgG	ab46540	no	8,604,934	3,456,384
GSM5686805	IgG_LS05xMDX53_L2/L3_ext461_AKM277_input_AKM244	AKM277	AKM244	GSM5686842	LS05 (rex-8 insertion); MDX53	L2/L3	IgG	ab46540	no	14,289,307	13,665,800
