## Supplementary material for "Topoisomerases I and II facilitate condensin DC translocation to organize and repress X chromosomes in *C. elegans*": Table S5

### Sheet: RNA
RNA-seq data from this study
GEO accession number	Sequencing ID	Description	Strain	Stage	Mapped reads
GSM5691003	AM70	SS01A_0min-auxin_L3_RNA_rep1-AM70	SS01A (top-2::degron::GFP)	L2/L3	7,145,324
GSM5691009	AM71	SS01A_30min-auxin_L3_RNA_rep1-AM71	SS01A (top-2::degron::GFP)	L2/L3	11,711,402
GSM5691005	AM72	SS01A_1hour-auxin_L3_RNA_rep1_AM72	SS01A (top-2::degron::GFP)	L2/L3	9,663,347
GSM5691007	AM73	SS01A_2hours-auxin_L3_RNA_rep1_AM73	SS01A (top-2::degron::GFP)	L2/L3	9,574,189
GSM5691004	AKM114	SS01A_0min-auxin_L3_RNA_rep2_AKM114	SS01A (top-2::degron::GFP)	L2/L3	17,525,376
GSM5691010	AKM115	SS01A_30min-auxin_L3_RNA_rep2_AKM115	SS01A (top-2::degron::GFP)	L2/L3	18,761,107
GSM5691006	AKM116	SS01A_1hour-auxin_L3_RNA_rep2_AKM116	SS01A (top-2::degron::GFP)	L2/L3	14,443,070
GSM5691008	AKM117	SS01A_2hours-auxin_L3_RNA_rep2_AKM117	SS01A (top-2::degron::GFP)	L2/L3	15,131,963
GSM5690996	AKM118	CA1200_0min-auxin_L3_RNA_rep1_AKM118	CA1200	L2/L3	21,532,341
GSM5691001	AKM119	CA1200_30min-auxin_L3_RNA_rep1_AKM119	CA1200	L2/L3	22,100,754
GSM5690998	AKM120	CA1200_1hour-auxin_L3_RNA_rep1_AKM120	CA1200	L2/L3	21,094,671
GSM5690999	AKM121	CA1200_2hours-auxin_L3_RNA_rep1_AKM121	CA1200	L2/L3	21,920,626
GSM5690997	AKM129	CA1200_0min-auxin_L3_RNA_rep2_AKM129	CA1200	L2/L3	21,990,662
GSM5691002	AKM130	CA1200_30min-auxin_L3_RNA_rep2_AKM130	CA1200	L2/L3	26,472,689
GSM5691000	AKM132	CA1200_2hours-auxin_L3_RNA_rep2_AKM132	CA1200	L2/L3	23,000,349
GSM5690986	AM66	AM01_no-auxin_L3_RNA_rep1_AM66	AM01 (dpy-27::degron::GFP)	L2/L3	11,669,286
GSM5690984	AM69	AM01_2hours-auxin_L3_RNA_rep1_AM69	AM01 (dpy-27::degron::GFP)	L2/L3	9,742,518
GSM5690987	AM82	AM01_no-auxin_mixed-larvae_RNA_rep1_AM82	AM01 (dpy-27::degron::GFP)	mixed stage larvae	18,609,932
GSM5690985	AM84	AM01_2hours-auxin_mixed-larvae_RNA_rep1_AM84	AM01 (dpy-27::degron::GFP)	mixed stage larvae	19,339,420
GSM5690988	AKM125	AM05_0min-auxin_L3_RNA_rep1_AKM125	AM05 (top-1::degron::GFP)	L2/L3	16,089,792
GSM5690994	AKM126	AM05_30min-auxin_L3_RNA_rep1_AKM126	AM05 (top-1::degron::GFP)	L2/L3	22,344,851
GSM5690990	AKM127	AM05_1hour-auxin_L3_RNA_rep1_AKM127	AM05 (top-1::degron::GFP)	L2/L3	21,276,516
GSM5690992	AKM128	AM05_2hours-auxin_L3_RNA_rep1_AKM128	AM05 (top-1::degron::GFP)	L2/L3	20,971,373
GSM5690989	AKM133	AM05_0min-auxin_L3_RNA_rep2_AKM133	AM05 (top-1::degron::GFP)	L2/L3	23,943,460
GSM5690995	AKM134	AM05_30min-auxin_L3_RNA_rep2_AKM134	AM05 (top-1::degron::GFP)	L2/L3	21,350,922
GSM5690991	AKM135	AM05_1hour-auxin_L3_RNA_rep2_AKM135	AM05 (top-1::degron::GFP)	L2/L3	23,234,390
GSM5690993	AKM136	AM05_2hours-auxin_L3_RNA_rep2_AKM136	AM05 (top-1::degron::GFP)	L2/L3	25,483,998
