## Supplementary material for "Topoisomerases I and II facilitate condensin DC translocation to organize and repress X chromosomes in *C. elegans*": Table S6

### Sheet: Hi-C
HiC data from this study
GEO #	Data descriptive name	sequencing ID	Strain	Stage		Statistics
GSM5690980	CA1200_auxin1hr_L3_ArimaHiC_col835_rep1_JK07	JK07	CA1200	L2/L3		sequencing ID	JK07	JK08	JK09	JK10
GSM5690981	CA1200_auxin1hr_L3_ArimaHiC_col845_rep2_JK08	JK08	CA1200	L2/L3		Sequenced Read Pairs	514390734	489200134	537695126	549535554
GSM5690982	SS01A_auxin1hr_L3_ArimaHiC_col838_rep1_JK09	JK09	SS01A	L2/L3		Normal Paired	193,506,287 (37.62%)	180,044,145 (36.80%)	194,253,386 (36.13%)	190,654,606 (34.69%)
GSM5690983	SS01A_auxin1hr_L3_ArimaHiC_col846_rep2_JK10	JK10	SS01A	L2/L3		Chimeric Paired	288,047,717 (56.00%)	280,746,209 (57.39%)	313,196,717 (58.25%)	325,494,560 (59.23%)
						Chimeric Ambiguous	28,111,179 (5.46%)	24,318,303 (4.97%)	26,458,439 (4.92%)	28,075,591 (5.11%)
						Unmapped	4,725,551 (0.92%)	4,091,477 (0.84%)	3,786,584 (0.70%)	5,310,797 (0.97%)
						Ligation Motif Present	220,186,168 (42.81%)	213,838,058 (43.71%)	238,860,851 (44.42%)	242,751,083 (44.17%)
						Alignable (Normal+Chimeric Paired)	481,554,004 (93.62%)	460,790,354 (94.19%)	507,450,103 (94.38%)	516,149,166 (93.92%)
						Unique Reads	177,808,341 (34.57%)	294,715,289 (60.24%)	265,424,117 (49.36%)	276,533,842 (50.32%)
						PCR Duplicates	301,157,192 (58.55%)	162,870,685 (33.29%)	239,214,363 (44.49%)	236,262,512 (42.99%)
						Optical Duplicates	2,588,471 (0.50%)	3,204,380 (0.66%)	2,811,623 (0.52%)	3,352,812 (0.61%)
						Library Complexity Estimate	194334300	478943772	345764390	367695147
						Intra-fragment Reads	3,349,830 (0.65% / 1.88%)	3,829,579 (0.78% / 1.30%)	4,088,552 (0.76% / 1.54%)	5,271,575 (0.96% / 1.91%)
						Below MAPQ Threshold	26,088,520 (5.07% / 14.67%)	34,754,160 (7.10% / 11.79%)	33,493,430 (6.23% / 12.62%)	34,047,971 (6.20% / 12.31%)
						Hi-C Contacts	148,369,991 (28.84% / 83.44%)	256,131,550 (52.36% / 86.91%)	227,842,135 (42.37% / 85.84%)	237,214,296 (43.17% / 85.78%)
						Ligation Motif Present	42,019,220 (8.17% / 23.63%)	74,340,063 (15.20% / 25.22%)	67,507,051 (12.55% / 25.43%)	69,721,443 (12.69% / 25.21%)
						3' Bias (Long Range)	58% - 42%	59% - 41%	60% - 40%	60% - 40%
						Pair Type %(L-I-O-R)	25% - 25% - 25% - 25%	25% - 25% - 25% - 25%	25% - 25% - 25% - 25%	25% - 25% - 25% - 25%
						Inter-chromosomal	6,272,448 (1.22% / 3.53%)	11,323,040 (2.31% / 3.84%)	14,230,189 (2.65% / 5.36%)	12,395,560 (2.26% / 4.48%)
						Intra-chromosomal	142,097,543 (27.62% / 79.92%)	244,808,510 (50.04% / 83.07%)	213,611,946 (39.73% / 80.48%)	224,818,736 (40.91% / 81.30%)
						Short Range (<20Kb)	54,122,582 (10.52% / 30.44%)	94,825,835 (19.38% / 32.18%)	82,514,467 (15.35% / 31.09%)	88,917,661 (16.18% / 32.15%)
						Long Range (>20Kb)	87,973,916 (17.10% / 49.48%)	149,981,328 (30.66% / 50.89%)	131,096,130 (24.38% / 49.39%)	135,899,869 (24.73% / 49.14%)
