## Supplementary material for "Topoisomerases I and II facilitate condensin DC translocation to organize and repress X chromosomes in *C. elegans*": Table S7

### Sheet: Sanger seq top-1-degron-GFP
Sequencing results for top-1::degron::GFP (ERC84) showing full insertion of degron-GFP tag
NNNNNNNNNNNNNNNNNNNNNNNNNCTCACCGTGANANNTCCGTTGGGCCATCGACATGACAAACTCGTCGGATGAAGAATACGTCTTCGGGGGAGGAGGATCGATGCCTAAAGATCCAGCCAAACCTCCGGCCAAGGCACAAGTTGTGGGATGGCCACCGGTGAGATCATACCGGAAGAACGTGATGGTTTCCTGCCAAAAATCAAGCGGNGGCCCGGAGGCGGCGGCGTTCGTGAAGGTTTCTAAAGGAGAAGAACTTTTCACAGGAGTTGTTCCAATACTTGTTGAACTTGATGGAGATGTAAATGGACATAAGTTCTCTGTTTCTGGCGAAGGAGAAGGAGATGCTACTTATGGAAAACTTACTCTCAAGTTCATTTGCACTACTGGAAAACTTC…								crRNA
								linker
								degron
								GFP
