## Supplementary material for "Topoisomerases I and II facilitate condensin DC translocation to organize and repress X chromosomes in *C. elegans*": Table S8

### Sheet: Sanger seq top-2-degron-GFP
Sequencing results for top-2::degron::GFP (ERC83) showing full insertion of degron-GFP tag
NNANGAAGNTGNTNCGANNNNNCNNNCNNAGTCGANGNGNNACNATTCTNGNGCTCAANNANNANNAANNNNNNGNNNNCGATGANNANACGACGAAAGNTNNTGNNGCTCCANGAGANANNNNNTTAGTTTGAAAATNATTTTTAAAAAATGTANTNATTTCAGCGGAAGAGCTCGCAAGGCGCCACCAACTTACGACGTGGATTCAGGATCCGACTCCGACCAGCCAAAGAAGAAGAGNGGACGCGTCGTCGACTCCGACTCGGATGGGGGAGGAGGATCGATGCCTAAAGATCCAGCCAAACCTCCGGCCAAGGCACAAGTTGTGGGATGGCCACCGGTGAGATCATACCGGAAGAACGTGATGGTTTCCTGCCAAAAATCAAGCGGTGGCCCGGA…								crRNA
								linker
								degron
								GFP
NNNNNNNNNCNNNNNTGTGNNANGGCCACCGGTGAGATCATACCGGAAGAACGTGATGGTTTCCTGCCAAAAATCAAGCGGTGGCCCGGAGGCGGCGGCGTTCGTGAAGGTTTCTAAAGGAGAAGAACTTTTCACAGGAGTTGTTCCAATACTTGTTGAACTTGATGGAGATGTAAATGGACATAAGTTCTCTGTTTCTGGCGAAGGAGAAGGAGATGCTACTTATGGAAAACTTACTCTCAAGTTCATTTGCACTACTGGAAAACTTCCCGTTCCATGGCCAACTCTTGTTACTACTTTGACTTATGGAGTTCAATGTTTCGCTCGTTATCCAGACCATATGAAACAACACGATTTCTTCAAATCTGCTATGCCAGAAGGATATGTTCAAGAAAGAAC…
