## Supplementary material for "Topoisomerases I and II facilitate condensin DC translocation to organize and repress X chromosomes in *C. elegans*": Table S9

### Sheet: Sanger seq dpy-27-degron-GFP
Sequencing results for dpy-27::degron::GFP (ERC82) showing full insertion of degron-GFP tag
NNNNNNNNNNNTNNNNNNANANGANAGGANGATTGATCGAAGAAGCAACTCCATCTCCACCACCAATCGTCGTCCAACGTCGCGTGCGAAGAAGCAGACATGGGGGAGGAGGATCGATGCCTAAAGATCCAGCCAAACCTCCGGCCAAGGCACAAGTTGTGGGATGGCCACCGGTGAGATCATACCGGAAGAACGTGATGGTTTCCTGCCAAAAATCAAGCGGTGGCCCGGAGGCGGCGGCGTTCGTGAAGGTTTCTAAAGGAGAAGAACTTTTCACAGGAGTTGTTCCAATACTTGTTGAACTTGATGGAGATGTAAATGGACATAAGTTCTCTGTTTCTGGCGAAGGAGAAGGAGATGCTACTTATGGAAAACTTACTCTCAAGTTCATTTGCACTA…								crRNA
								linker
								degron
								GFP
